# BrainProt(™) 3.0: Understanding Human Brain Diseases using comprehensively curated & Integrated OMICS datasets

**DOI:** 10.1101/2023.06.21.545851

**Authors:** Deeptarup Biswas, Sanjyot Vinayak Shenoy, Aparna Chauhan, Ankit Halder, Biplab Ghosh, Advait Padhye, Shreeman Auromahima, Deeksha Yadav, Souvik Sasmal, Sampurna Dutta, Neha Kumari, Hiren Bhavaskar, Ayan Prasad Mukherjee, Tunuguntla Rishi Kumar, Sanjeeva Srivastava

## Abstract

BrainProt 3.0 is an integrative and simplified omics-based knowledge base of the human brain and its associated diseases. The current version of BrainProt includes six domains, which provide simplified, robust, and comprehensive data visualization to understand the human brain and its diseases/disorders based on proteomics, transcriptomics, public data curation, and integration strategies. Firstly, the HBDA (Human Brain Disease Atlas), index and navigator of BrainProt provides a resource table for 56 brain diseases. Secondly, Brain Disease Marker Curator (BDMC) and Brain Disease Drug Finder (BDDF) include a total of 20,202 diseases associated genes, more than 1,30,000 Chemical Target interactions, and around 2,145 Clinical Trial Information for more than 50 Brain Diseases. Thirdly, Brain Disease Transcriptome Map (BDTM) and Brain Disease Proteome Map (BDPM) integrate multi-omics data for 11 and 6 alarming brain diseases respectively. Currently, these two domains feature an expressional profile of 52 datasets, information of 1,868 samples, 3,657 DEPs, and 6,256 DEGs. Lastly, BrainProt also modifies and integrates the proteome and phosphoproteome data of the Inter-hemispheric Brain Proteome Map (IBPM). Overall, BrainProt is the first knowledgebase that connects different omics level information of brain diseases and provides a powerful scoring-based ranking platform to select and identify brain disease-associated markers, along with exploration of clinical trials, and drugs/chemical compounds to accelerate the identification of new disease markers and novel therapeutic strategies. The objectives of BrainProt are to support and follow the footsteps of the HBPP (Human Brain Proteome Project) by integrating different datasets to unravel the complexity of Human Brain and its associated diseases.
