## Supplementary material for "BrainProt(™) 3.0: Understanding Human Brain Diseases using comprehensively curated & Integrated OMICS datasets": Table 1

diseaseName	MESHID	description
Alzheimer's Disease	D000544	Alzheimer's disease (AD) is a progressive neurodegenerative disorder characterized by the gradual decline of memory, cognitive function, and alterations in behavioural patterns. It is the most prevalent cause of dementia among older adults, impacting approximately 50 million individuals worldwide. The underlying processes involved in the pathophysiology of AD are intricate and involve various mol…
Amyotrophic Lateral Sclerosis	D000690	Amyotrophic Lateral Sclerosis (ALS) is a prevalent neurodegenerative disorder, often called a motor neuron disease. Common clinical manifestations include muscle rigidity, muscular fasciculations, weakness, and muscle atrophy. Degeneration at all levels of the motor neuron system impacts voluntary muscle movement. The development of ALS depends on many gene sets and cell regulation. Upper motor n…
Angelman Syndrome	D017204	Angelman syndrome(AS) is a hereditary condition that primarily affects the neurological system and is characterized by dysmorphic facial traits, intellectual impairment, developmental disability, restrictions in functional speech, balance and mobility issues, seizures, and sleep issues. The syndrome is caused by a dysfunction or insufficient expression of the UBE3A allele inherited from the mothe…
Anxiety Disorder	D001008	Anxiety and fear are adaptive reactions preserved throughout evolution due to their importance for survival. Pathological anxiety is the result of persistent anxiety. Experiencing stress during the early stages of life, particularly in the postnatal and childhood years, is linked to an increased risk of mental problems in humans. In GWASs, several genetic variations that predispose to anxiety dis…
Aphasia	D001037	Aphasia is the inability to comprehend or construct language due to damage to brain areas, such as Wernicke's or Broca's areas. A brain tumor, a stroke, or neurodegenerative conditions may have brought on the damage. Lesions in the left frontal lobe in Broca's area affect the ability to produce language. This type of aphasia is also known as expressive aphasia. Receptive aphasia, which affects th…
Ataxia Telangiectasia	D001260	Ataxia telangiectasia (A-T) is a rare genetic disorder characterized by progressive neurodegeneration, immune system dysfunction, and an increased risk of developing cancer. It is primarily caused by mutations in the ATM (ataxia-telangiectasia mutated) gene, which is involved in DNA repair and maintenance of genomic stability. Since ATM detects DNA double-strand breaks, it leads to the phosphoryl…
Attention deficit hyperactivity disorder	D001289	Attention deficit hyperactivity disorder (ADHD) is a neurodevelopmental disorder having hallmarks namely inattention, hyperactivity, and impulsivity. Genetic studies have shown that ADHD is inheritable, with an estimated heritability of 70-80%. Several genes have been associated with ADHD, including genes involved in dopamine signalling, neurotransmitter transporters, and synaptic transmission. T…
Autism Spectrum Disorder	D000067877	Autism spectrum disorder (ASD) is a neurological and developmental syndrome that disrupts a person's ability for social interaction, communication, learning, and general behaviour. ASD is characterised by persistent issues with social interaction, communication, and restricted, repetitive conduct patterns. Neonatal hypoxia, parents older than 40, older siblings with ASD, maternal obesity, and ges…
Bipolar Disorder	D001714	Bipolar disorder, formerly known as manic depression, is characterized by bouts of depression and times of abnormally elevated mood, each lasting anywhere from days to weeks. The mood fluctuates between depressive states and excessively joyful and energetic situations that occurs due to disruptions in neurotransmitter release. In behavioural genetic research, numerous chromosomal areas and candid…
Cerebral Infarction	D002544	Cerebral infarction, commonly referred to as ischemic stroke, is a medical condition characterized by the interruption of blood flow to a specific region of the brain, leading to tissue damage and dysfunction. It is caused by formation of blood clot in blood vessel that leads to hypoxia. The brain undergoes a process called necrosis as a result of ischemia. The lack of oxygen and energy supply tr…
Cerebral Ischemia	D002545	Cerebral ischemia refers to a condition characterized by an inadequate blood supply to the brain, resulting in reduced oxygen and nutrient delivery to brain cells. The main reasons are arrhythmias and arterial blood flow restriction to the brain, typically brought on by thrombosis or embolism. The lack of oxygen and glucose supply impairs the brain's ability to generate adenosine triphosphate (AT…
Cerebral Palsy	D002547	Cerebral palsy (CP) is a group of neurological disorders that affect movement, coordination, and posture. It is caused by damage to the brain during development, which can occur before, during, or shortly after the birth. One of the main causes of cerebral palsy is hypoxia, which occurs when brain is deprived of oxygen. This can happen during birth due to complications such as placental insuffici…
Creutzfeldt Jakob Disease	D007562	Creutzfeldt-Jakob disease (CJD) is a severe degenerative brain disease, brought on by an accumulation of misfolded proteins known as prion. The CJD prion is cytotoxic because it facilitates the refolding of natural prion protein into the diseased form. The exponential increase in the quantity of misfolded protein molecules causes a significant amount of insoluble protein to be formed in the injur…
Dementia	D003704	Dementia is a general term used to describe a group of disorders that are characterized by a decline in cognitive function, including memory, thinking, and behaviour. Dementia has three stages � early stage characterised by mild cognitive impairment, which can manifest as forgetfulness, difficulty with problem-solving and decision-making, and trouble with language and communication, middle stage …
Down Syndrome	D004314	Down syndrome (DS), also known as Trisomy 21, is a genetic condition caused by the existence of an extra copy of the chromosome 21. One in 700 live new-borns experience this chromosomal abnormality, making it one of the most prevalent ones. Gene dosage imbalance is one of the key biological causes of Down syndrome. When chromosome 21 has an extra copy, the genes on this chromosome are overexpress…
Dyslexia	D004410	Dyslexia is a neurodevelopmental disorder in which the patient faces difficulties with reading, spelling, and writing, despite having normal intelligence and adequate education. Dyslexia can be caused either by genetic or environmental factors. Post autopsy of dyslexic brain have shown anomalies in brain regions related to language processing. Several genes such as DYX1C1 on chromosome 15, DCDC2 …
Dystonia	D004421	Dystonia is a neurological disorder characterized by uncontrolled muscular spasms that result in twisting, repeated motions, or aberrant postures. Any area of the body, including the face, neck, arms, and legs, might be impacted. The movements usually resemble a tremor. Dystonia may be inherited, or it may result from trauma or an illness. It is believed to have an impact on the basal ganglia, a …
Encephalitis	D004660	Encephalitis is a condition characterized by inflammation of the brain, usually caused by a virus such as herpes simplex virus or a bacterial infection. In most cases, the virus enters the body through the respiratory or gastrointestinal tract and then travels to the brain. Once in the brain, the virus infects the neurons and causes them to produce inflammatory cytokines and chemokines, which att…
Encephalomyelitis	D004679	Encephalomyelitis is a category of neurological disease that comprise inflammation and damage to the brain and spinal cord as its main manifestations. Although there are various plausible explanations for inflammation, the most frequent ones are an infection or an autoimmune reaction. When an immune system is activated, as it is in viral encephalomyelitis, cytokines, as well as chemokines are rel…
Epilepsy	D004827	Epilepsy is a neurological disorder , characterised by recurring, abrupt seizures. When the brain experiences aberrant, synchronous neuronal activity, it causes seizures, which can present clinically as anything from brief moments of bewilderment to convulsions and loss of consciousness. Complex interactions between genetic, structural, and functional variables are involved. In some cases, the di…
Essential Tremor	D020329	Essential tremor (ET) is a common neurological condition, characterised by repetitive, involuntary, oscillatory movements, most frequently affecting the hands and arms. Essential tremor is often caused by genetic mutations that are inherited in an autosomal dominant form, implying that only one copy of the faulty gene is necessary for the illness to manifest. A LINGO1 gene mutation is one of the …
Fragile X Syndrome	D005600	Fragile X syndrome (FXS) is a genetic condition, characterized by a mild intellectual impairment. It results from X-linked dominance due to a mutation in the FMR1 gene on the X chromosome. The fragile X mental retardation protein (FMRP), whose production is regulated by the FMR1 gene, is essential for the growth of neural connections and proper brain function. In FXS, a repeated expansion of the …
Friedreich Ataxia	D005621	Friedreich ataxia (FA) is an autosomal recessive neurodegenerative disease. Mutations in the frataxin (FXN) gene, on chromosome 9q13, leads to Friedreich ataxia (FA). Frataxin, a mitochondrial protein that is crucial in the formation of iron-sulfur clusters (ISCs), which are required for the activity of numerous mitochondrial enzymes involved in energy generation and antioxidant defence, is produ…
Frontotemporal Dementia	D057180	Frontotemporal dementia (FTD) is a neurodegenerative condition that is marked by gradual deterioration in the brain's frontal and temporal lobes. It results in impairments in behaviour, personality, and language. In FTD, aberrant accumulation of proteins occurs in the brain. In most cases of FTD, there is an abnormal build-up of tau protein or TDP-43 protein, which forms clumps called inclusions.…
Frontotemporal Lobar Degeneration	D057174	Frontotemporal lobar degeneration (FTLD) is a neurodegenerative condition that affects the frontal and temporal lobes of the brain. It is a diverse condition with several subgroups, each of which has its own unique set of clinical and pathological characteristics. They are FTLD-tau, which is marked by inclusion bodies that express the protein tau, FTLD-TDP, which is marked by accumulations of the…
Gaucher Disease	D005776	Gaucher disease is a genetic disorder caused by the deficiency of the enzyme glucocerebrosidase results in accumulation of glucocerebroside in cells, notably in the spleen, brain, liver, and bone marrow. It is an autosomal recessive disease, which means that two copies of the defective gene are necessary for the development of the disease. Both men and women can get the condition, which is caused…
Gilles De La Tourette Syndrome	D005879	Gilles de la Tourette Syndrome (GTS) is a neuropsychiatric disorder, marked by many physical and vocal tics in children and adolescents. Tourette syndrome is largely inheritable, according to genetic research. Several genes that may aid in the development of GTS have been found in recent investigations. Neurotransmitters including dopamine, serotonin, and gamma-aminobutyric acid (GABA) are regula…
Glioblastoma	D005909	Glioblastoma is the most common form of malignant tumour that originates in the astrocytes of the brain. Glioblastoma is characterized by genetic alterations that lead to the activation of multiple signalling pathways involved in cell growth, proliferation, and survival. The EGFR gene is frequently amplified or mutated in glioblastomas, leading to the activation of the EGFR signalling pathway, wh…
Glioma	D005910	Glioma is the type of brain tumour that develop in the glial cells of brain and spinal cord. They make up around 80% of malignant brain tumours and are the most prevalent primary form of cancer in the brain. According to the results of a pathological investigation, gliomas are divided into four grades: Grade I, which has a minimal risk and allows for a straightforward surgical removal of the tumo…
Huntington's Disease	D006816	Huntington's disease (HD) is a hereditary neurodegenerative disorder that affects the basal ganglia, which controls voluntary movements, cognition, and emotions. As the condition worsens, the frequency of twitching movements increases, which might eventually prevent a person from speaking. The CAG trinucleotide repeat sequence in the DNA is abnormally expanded as a result of the Huntingtin (HTT) …
Hydrocephalus	D006849	Hydrocephalus is a neurological condition, characterized by an abnormal accumulation of cerebrospinal fluid (CSF) in the brain's ventricles, which elevates intracranial pressure and damages brain tissue. There are two types of hydrocephalus: acquired and congenital. Hydrocephalus occurs in the foetus in cases of congenital hydrocephalus. Meningitis, brain tumours, head trauma, toxoplasmosis, and …
Intellectual Disability	D008607	Intellectual disability, commonly referred to as intellectual developmental disorder (IDD), is a neurodevelopmental condition marked by significant limitations in cognitive functioning and adaptive behaviour. The underlying causes of intellectual disability are diverse and can include genetic, environmental, and/or neurological factors. Intellectual disability can be categorized into two subtypes…
Intracranial Aneurysm	D002532	Intracranial Aneurysm, also known as cerebral aneurysm, is a cerebrovascular disorder that describes a bulge in a blood vessel within the brain that can potentially rupture and cause a life-threatening condition called subarachnoid haemorrhage. It causes localised dilation the cerebral artery or vein. Development of intracranial aneurysms is related to abnormalities in the structural proteins tha…
Medulloblastoma	D008527	Medulloblastoma is a type of brain tumour that primarily affects children. It arises from the cerebellum, that controls movement and coordination. It is said to originate from immature cells called neural progenitor cells, which normally give rise to various types of brain cells. The tumour cells can invade nearby tissues and spread to other parts of the brain and spinal cord. It is characterized…
Meningitis	D008581	Meningitis is an acute or chronic inflammation of the meninges, the membranes that surround the brain and spinal cord. The most common cause of it is an infection with a bacterial, viral, or fungal pathogen that infiltrate the central nervous system (CNS) directly from adjacent structures or through the circulation. The bacterium that causes bacterial meningitis invades the meninges and sets off …
Meningioma	D008579	Meningioma is a slow growing tumour that affects the meninges, which are the membranes that cover and protect the brain and spinal cord. With approximately thirty percent of all primary brain tumour cases being this kind, it is the most prevalent. The neurofibromatosis 2 gene, which is found on chromosome 22, is mutated in the majority of meningiomas. The merlin protein, which is produced by this…
Motor Neuron Disease	D016472	Motor neuron disease, commonly known as amyotrophic lateral sclerosis, is one of the most common neurodegenerative diseases. Clinical symptoms include tight muscles, twitches, weakness, and atrophy of the muscles. Voluntary muscular action is impacted by motor neuron system degeneration at all levels. Numerous gene sets and cell regulation are involved in the ALS disease process. The upper motor …
Multiple Sclerosis	D009103	Multiple sclerosis is the most common form of demyelinating disease that affects the myelin sheath that surrounds neurons in the brain and spinal cord. The autoimmune reaction that causes multiple sclerosis originates from a combination of genetic, viral, and environmental factors. MS has been related to a number of environmental variables, including low vitamin D levels, smoking, and exposure to…
Muscular Dystrophy	D009136	Muscular Dystrophy are a group of genetically neuromuscular diseases that induce the gradual weakening and degeneration of skeletal muscles over time. The most prevalent type among the 30 various types of MDs is Duchenne Muscular Dystrophy. DMD is caused by mutations in the DMD gene, which produces the dystrophin protein. The structure and functionality of muscle fibers, including those in the br…
Narcolepsy	D009290	Narcolepsy is a chronic neurological disease that is characterised by decreasing ability to regulate sleep-wake cycle. It comprises of excessive daytime sleepiness and brief involuntary sleep periods. One of the main genetic factors associated with narcolepsy is the HLA-DQB1 gene, which is involved in the immune system. Specifically, a variation of this gene called HLA-DQB1*06:02 is strongly asso…
Neurilemmoma	D009442	Neurilemmoma, also known as schwannoma is a benign tumour that grows in Schwann cells which are responsible for myelination of neurons in peripheral nerves. These tumors can occur anywhere in the body but are most commonly found in the head, neck, and extremities. Neurilemmoma involves mutations in the NF2 tumour suppressor gene, which codes for a protein called Merlin or Schwannomin. Merlin acts…
Neuroblastoma	D009447	Neuroblastoma is a type of cancer that arises from developing nerve cells, usually found in the adrenal glands, but can also occur in other areas of the body, such as the neck, chest, and spine. It is the most common type of solid tumour in infants and young children. Neuroblastoma is characterized by the uncontrolled proliferation of undifferentiated and immature nerve cells, which leads to the …
Neuroendocrine Tumor	D018358	Neuroendocrine tumors (NETs) are a class of neoplastic tumours that develop from hormone-producing and -releasing cells in the endocrine and neurological systems. These tumours can develop in the gastrointestinal system, lungs, pancreas, and other organs, among other places in the body. Biogenic amines and polypeptide hormones are produced by secretory granules, which are characteristic of neuroe…
Neurofibromatosis	D017253	Neurofibromatosis (NF) is a hereditary condition that interferes with the growth and development of neural tissue, which leads to the development of benign tumours. Specific gene mutations, such as those in the NF1 and NF2 genes, are the root cause of neurofibromatosis. These genes are tumour suppressors genes, which often aid in preventing uncontrolled growth and division of cells. Tumours and o…
Panic Disorder	D016584	Panic disorder (PD) is a form of anxiety disorder that are characterized by abrupt, frequent bouts of intense fear or discomfort that peak in a matter of minutes. The abrupt onset of extreme anxiety known as a panic attack can include palpitations, sweating, shaking, shortness of breath, numbness, or the perception that something terrible is about to occur. The imbalance of several neurotransmitt…
Paraganglioma	D010235	Paragangliomas are rare tumors that arise from neural crest-derived cells called paraganglia. These tumors can occur anywhere along the sympathetic and parasympathetic nervous systems, including the adrenal medulla, extra-adrenal sympathetic and parasympathetic ganglia, and the head and neck region. Paragangliomas can be caused by inherited mutations in genes such as SDHB, SDHC, SDHD, and SDHAF2,…
Parkinson's Disease	D010300	Parkinson's disease is a progressive neurological disorder that primarily impacts one's ability to coordinate one's movements. In the substantia nigra area of the brain, dopamine-producing neurons gradually start to disappear. A combination of genetic as well as environmental factors play a role in the manifestation of this disease. Lewy bodies and Lewy neurites, which are neuronal clumps of misf…
Pituitary Adenoma	D049912	Pituitary Gland Adenomas are benign tumors that occur in the pituitary gland. The majority of pituitary adenomas originate from changes or mutations in the genes that control cell division and development. For instance, changes in the MEN1 or AIP genes can increase the chance of acquiring pituitary adenomas. Pituitary adenomas can also arise as a result of changes in the activity of signalling pa…
Plexiform Neurofibroma	D018318	Plexiform neurofibromas are benign tumours that develop in the myelin sheath in peripheral nerve tissue. They are linked to the inherited condition known as neurofibromatosis type 1 (NF1), which is caused by mutations in the NF1 gene. The NF1 gene encodes a protein called neurofibromin, which aids in controlling cell division and proliferation. Non-myelinating Schwann cells express the inactive f…
Post-traumatic Stress Disorder	D013313	Post-traumatic stress disorder (PTSD) is a mental health disease that results due to being a part of or witnessing a traumatic event. When a stressful experience ensues in an excessive adrenaline response and forms persistent neurological patterns in the brain, PTSD symptoms may appear. High levels of stress hormones that are released after traumatic events limit hypothalamic function, which may …
Prader-Willi Syndrome	D011218	Prader-Willi Syndrome (PWS) is a rare genetic disorder that is caused by a loss of function of paternally inherited genes in the chromosome 15q11-q13 region. In most cases, this lack of expression is due to a deletion of the paternal copy of this region, although other genetic abnormalities can also lead to PWS. The persistent hunger, or hyperphagia, that is seen in PWS patients is thought to be …
Prion Disease	D017096	Prion diseases, also known as transmissible spongiform encephalopathies, are a class of atypical neurodegenerative illnesses that are caused by aberrant proteins known as prions. Normal prion proteins can misfold into an aberrant, infectious form, which leads to prion disorders. The aggregation of misfolded proteins can cause other normal prion proteins to misfold leading to the destruction of br…
Rett Syndrome	D015518	Rett syndrome is a genetic disorder that manifests itself in the first 6-18 months of age and mainly affects females. Numerous neurological and developmental problems constitute its hallmark symptoms. Mutations in the MECP2 gene, which is found on the X chromosome that normally codes for a protein known as methyl-CpG-binding protein 2, result in Rett syndrome. By attaching to DNA and assisting in…
Schizophrenia	D012559	Schizophrenia is a complex mental disorder that is characterized by symptoms such as hallucinations, delusions, disordered thinking, and impaired social and occupational functioning. Although the fundamental causes of schizophrenia are not fully known, there are several theories that explain the illness, including the dopamine and glutamate hypotheses. According to the dopamine theory, delusions …
Tay-Sachs Disease	D013661	Tay-Sachs disease (TSD) is a rare genetic disorder brought on by mutations in the HEXA gene, which produces the enzyme beta-hexosaminidase A's alpha subunit. Gangliosides, a particular class of fatty acids prevalent in the nervous system, are broken down by this enzyme. HEXA gene mutations lead to beta-hexosaminidase A deficiency resulting in gangliosides accumulation in the brain and other areas…
Tuberous Sclerosis	D014402	Tuberous sclerosis (TSC) is a rare genetic disorder that affects multiple organs of the body. It is brought on by mutations in the tumour suppressor genes TSC1 or TSC2, which control cell division and growth. TSC1 and TSC2 genes encoding for proteins hamartin and tuberin form a protein complex that controls the activity of mTOR, a protein that is essential for controlling cell growth and prolifer…
